# Diametric Property of Rotational and Spiral Doppler Effect in Human Heart Atrial Fibrillation

**DOI:** 10.1101/2020.06.21.163642

**Authors:** D Rubenstein

**Affiliations:** Prisma Health

## Abstract

Compass mapping of moving rotors during atrial fibrillation unveiled unique properties of a different form of Doppler phenomenon. New rotational (RDE) and spiral Doppler effect (SDE) equations are derived and explain the diverging frequency changes (increasing and decreasing) that occur simultaneously on either side of passing rotor. These equations confirm that regions of maximal frequency are shifted 90° compared to moving sources that exhibit classical doppler effects. The new SDE equation predicts sequence reversal, side-dependent frequency changes, and an unpaired strong-side wave front strike previously observed in patients with persistent atrial fibrillation. Conclusion: The diametric property of SDE is a mechanism behind dysynchrony of atrial fibrillation when a spinning source of wave fronts moves between two stationary electrodes. The diametric property of SDE in other fields of science are discussed.

**Statement of Significance:** Spinning sources of periodic wave fronts during atrial fibrillation do NOT exhibit classical Doppler effects when they approach and pass between 2 adjacent equidistant electrodes. The wave front is a spinning single spiral arm and frequency of wave front strikes is not only dependent upon distance between successive WF crests, but it is also dependent upon changes in rotation. Rotational and spiral math were developed and to derive new rotational and spiral wave front Doppler effect equations in two dimensions. These equations predict the unique and profound diametric property that have been observed clinically in which the strong side electrodes record an approaching increasing frequency while the weak side electrodes record an approaching decreasing frequency. The solution opens up many new avenues of research, not only into atrial fibrillation, but at all levels of nature, into objects that spin.
