## Supplementary material for "Diametric Property of Rotational and Spiral Doppler Effect in Human Heart Atrial Fibrillation": Figure 4 Data and Web link

### Sheet: Sheet1
Figure 4. Diametric Property of RDE
	𝝎 = 10Hz, electrodes e1 and e2 each are 1 cm from the inflection point, 𝑣 = 10 cm/s, RDU = 2𝜋/cm
	Linked graph at Desmos website for confirmation of interection of lines (WF strikes):
	https://www.desmos.com/calculator/txbedzlkbn
							RDUs intersection with Arcotangent curves
		"y= ACOT(-x/1)"					"y= -ACOT(-x/1)"					"y= -ACOT(-x+1/0.73)"
		Blue					Red					Red Skew
		x	𝚫x	𝑓	Rad	Deg	x	𝚫x	𝑓	Rad	Deg	x	𝚫x	𝑓	Rad	Degree
	"y=-2𝜋x/1 -7𝜋"	3.544			0.275	15.7563	3.455			-0.282	-16.1574	3.474			-0.162	-9.28192
	"y=-2𝜋x/1 -5𝜋"	2.559	0.985	10.1523	0.372	21.314	2.438	1.017	9.83284	-0.389	-22.2881	2.467	1.007	9.93049	-0.208	-11.9175
	"y=-2𝜋x/1 -3𝜋"	1.589	0.97	10.3093	0.562	32.2002	1.401	1.037	9.6432	-0.62	-35.5234	1.454	1.013	9.87167	-0.29	-16.6158
	"y=-2𝜋x/1 -𝜋"	0.657	0.932	10.7296	0.989	56.6655	0.296	1.105	9.04977	-1.283	-73.5105	0.424	1.03	9.70874	-0.475	-27.2155
	"y=-2𝜋x/1 +𝜋"	-0.216	0.873	11.4548	1.784	102.216	-0.863	1.159	8.62813	-2.283	-130.806	-0.685	1.109	9.01713	-1.165	-66.7496
	"y=-2𝜋x/1 +3𝜋"	-1.116	0.9	11.1111	2.411	138.14	-1.924	1.061	9.42507	-2.662	-152.521	-1.89	1.205	8.29876	-2.454	-140.604
	"y=-2𝜋x/1 +5𝜋"	-2.072	0.956	10.4603	2.692	154.24	-2.948	1.024	9.76562	-2.815	-161.288	-2.943	1.053	9.49668	-2.781	-159.34
	"y=-2𝜋x/1 +7𝜋"	-3.05	0.978	10.2249	2.825	161.861	-3.961	1.013	9.87167	-2.894	-165.814	-3.961	1.018	9.82318	-2.899	-166.1
						0					0
