## Supplementary material for "Diametric Property of Rotational and Spiral Doppler Effect in Human Heart Atrial Fibrillation": Figure 8 Data and Web link

### Sheet: Sheet1
Figure 8	Equidistant electrodes on either side of spiral source’s vector path
	Linked graph at Desmos website for confirmation of interection of lines (WF strikes):
	https://www.desmos.com/calculator/pbsewv7g5a
				Electrodes at 0.5cm, 𝛌 = 𝜋, Spiral size 2𝜋/𝜋, cm, 𝝎 = 20𝜋/s, 𝑣 = 1 cm/s, with RDU =2𝜋/(1.5cm)
		Intersection points of family of ѱSA lines with Arccot lines are when Spiral WF strikes Strong side (blue) and Weak side (red) electrodes
			"y= ACOT(-x/2)"						"y= -ACOT(-x/2)"
			Blue		𝚫x/vel=T				Red	𝚫x/vel=T
	Family of Summation Angle Curve Equations	Point	WF strikes at x	𝚫x	Period (s)	𝑓		Point	WF strikes at x	𝚫x	Period (s)	𝑓
	ѱSA = ѱc + ѱh
	"y=-(2𝜋x/1.5)+(2𝜋/𝜋)SQRT((x^2)+ (0.5^2)) - 9𝜋"		4.577						4.542
	"y=-(2𝜋x/1.5)+(2𝜋/𝜋)SQRT((x^2)+ (0.5^2)) - 7𝜋"	1	3.565	1.012	0.0674667	14.8221		2	3.519	1.023	0.0682	14.6628
	"y=-(2𝜋x/1.5)+(2𝜋/𝜋)SQRT((x^2)+ (0.5^2)) - 5𝜋"	3	2.554	1.011	0.0674	14.8368		4	2.49	1.029	0.0686	14.5773
	"y=-(2𝜋x/1.5)+(2𝜋/𝜋)SQRT((x^2)+ (0.5^2)) - 3𝜋"	5	1.548	1.006	0.0670667	14.9105		6	1.442	1.048	0.0698667	14.313
	"y=-(2𝜋x/1.5)+(2𝜋/𝜋)SQRT((x^2)+ (0.5^2)) - 𝜋"	7	0.564	0.984	0.0656	15.2439		8	0.211	1.231	0.0820667	12.1852
	"y=-(2𝜋x/1.5)+(2𝜋/𝜋)SQRT((x^2)+ (0.5^2)) + 𝜋"	9	-0.528	1.092	0.0728	13.7363		10	-2.831	3.042	0.2028	4.93097
	"y=-(2𝜋x/1.5)+(2𝜋/𝜋)SQRT((x^2)+ (0.5^2)) + 3𝜋"	11	-2.984	2.456	0.163733	6.10749		12	-5.721	2.89	0.192667	5.19031
	"y=-(2𝜋x/1.5)+(2𝜋/𝜋)SQRT((x^2)+ (0.5^2)) + 5𝜋"	13	-5.8	2.816	0.187733	5.3267
