## Supplementary material for "Diametric Property of Rotational and Spiral Doppler Effect in Human Heart Atrial Fibrillation": Figure 9A Data and Web link

### Sheet: Sheet1
Figure 9 A Electrode distance from IP for moving Spiral Source
	𝝎 = 5Hz, 𝞴 = 𝜋cm, 𝑣 = 1 cm/s, RDU = 2𝜋/(0.2cm)
	Linked graph at Desmos website for confirmation of interection of lines (WF strikes):
	https://www.desmos.com/calculator/h0coliu0oe
					Electrodes at 2 cm from IP											Electrodes at 0.5 cm from IP											Electrodes at 0.3cm from IP											Electrodes at 0.2cm from IP
Spiral size 𝜋		"y= ACOT(-x/2)"					"y= -ACOT(-x/2)"						"y= ACOT(-x/0.5)"					"y= -ACOT(-x/0.5)"						"y= ACOT(-x/0.3)"					"y= -ACOT(-x/0.3)"						"y= ACOT(-x/0.2)"					"y= -ACOT(-x/0.2)"
	Family of Summation Angle Curve Equations	Blue					Red					Family of Summation Angle Curve Equations	Blue					Red					Family of Summation Angle Curve Equations	Blue					Red					Family of Summation Angle Curve Equations	Blue					Red
	ѱSA = ѱc + ѱh	WF Strikes at x	𝚫x	Period (s)	𝑓		WF strikes at x	𝚫x	Period (s)	𝑓		ѱSA = ѱc + ѱh	WF strikes at x	𝚫x	Period (s)	𝑓		WF strikes at x	𝚫x	Period (s)	𝑓		ѱSA = ѱc + ѱh	WF strikes at x	𝚫x	Period (s)	𝑓		WF strikes at x	𝚫x	Period (s)	𝑓		ѱSA = ѱc + ѱh	WF strikes at x	𝚫x	Period (s)	𝑓		WF strikes at x	𝚫x	Period (s)	𝑓
	"y=-(2𝜋x/0.2)+(2𝜋/𝜋)SQRT((x^2)+ (2^2)) - 19𝜋"	1.7576					1.7052					"y=-(2𝜋x/0.2)+(2𝜋/𝜋)SQRT((x^2)+ (0.5^2)) - 19𝜋"	1.7903					1.7739					"y=-(2𝜋x/0.2)+(2𝜋/𝜋)SQRT((x^2)+ (0.3^2)) - 19𝜋"	1.7898					1.7798					"y=-(2𝜋x/0.2)+(2𝜋/𝜋)SQRT((x^2)+ (0.2^2)) - 19𝜋"	1.7889					1.7823
	"y=-(2𝜋x/0.2)+(2𝜋/𝜋)SQRT((x^2)+ (2^2)) - 17𝜋"	1.5671	0.1905	0.1905	5.24934		1.511	0.1942	0.1942	5.14933		"y=-(2𝜋x/0.2)+(2𝜋/𝜋)SQRT((x^2)+ (0.5^2)) - 17𝜋"	1.6027	0.1876	0.1876	5.33049		1.5845	0.1894	0.1894	5.27983		"y=-(2𝜋x/0.2)+(2𝜋/𝜋)SQRT((x^2)+ (0.3^2)) - 17𝜋"	1.6021	0.1877	0.1877	5.32765		1.591	0.1888	0.1888	5.29661		"y=-(2𝜋x/0.2)+(2𝜋/𝜋)SQRT((x^2)+ (0.2^2)) - 17𝜋"	1.6012	0.1877	0.1877	5.32765		1.5938	0.1885	0.1885	5.30504
	"y=-(2𝜋x/0.2)+(2𝜋/𝜋)SQRT((x^2)+ (2^2)) - 15𝜋"	1.3763	0.1908	0.1908	5.24109		1.3161	0.1949	0.1949	5.13084		"y=-(2𝜋x/0.2)+(2𝜋/𝜋)SQRT((x^2)+ (0.5^2)) - 15𝜋"	1.4153	0.1874	0.1874	5.33618		1.3947	0.1898	0.1898	5.2687		"y=-(2𝜋x/0.2)+(2𝜋/𝜋)SQRT((x^2)+ (0.3^2)) - 15𝜋"	1.4146	0.1875	0.1875	5.33333		1.402	0.189	0.189	5.29101		"y=-(2𝜋x/0.2)+(2𝜋/𝜋)SQRT((x^2)+ (0.2^2)) - 15𝜋"	1.4136	0.1876	0.1876	5.33049		1.4051	0.1887	0.1887	5.29942
	"y=-(2𝜋x/0.2)+(2𝜋/𝜋)SQRT((x^2)+ (2^2)) - 13𝜋"	1.185	0.1913	0.1913	5.22739		1.1203	0.1958	0.1958	5.10725		"y=-(2𝜋x/0.2)+(2𝜋/𝜋)SQRT((x^2)+ (0.5^2)) - 13𝜋"	1.2279	0.1874	0.1874	5.33618		1.2045	0.1902	0.1902	5.25762		"y=-(2𝜋x/0.2)+(2𝜋/𝜋)SQRT((x^2)+ (0.3^2)) - 13𝜋"	1.2272	0.1874	0.1874	5.33618		1.2127	0.1893	0.1893	5.28262		"y=-(2𝜋x/0.2)+(2𝜋/𝜋)SQRT((x^2)+ (0.2^2)) - 13𝜋"	1.2261	0.1875	0.1875	5.33333		1.2163	0.1888	0.1888	5.29661
	"y=-(2𝜋x/0.2)+(2𝜋/𝜋)SQRT((x^2)+ (2^2)) - 11𝜋"	0.9932	0.1918	0.1918	5.21376		0.9235	0.1968	0.1968	5.0813		"y=-(2𝜋x/0.2)+(2𝜋/𝜋)SQRT((x^2)+ (0.5^2)) - 11𝜋"	1.0408	0.1871	0.1871	5.34474		1.0135	0.191	0.191	5.2356		"y=-(2𝜋x/0.2)+(2𝜋/𝜋)SQRT((x^2)+ (0.3^2)) - 11𝜋"	1.04	0.1872	0.1872	5.34188		1.023	0.1897	0.1897	5.27148		"y=-(2𝜋x/0.2)+(2𝜋/𝜋)SQRT((x^2)+ (0.2^2)) - 11𝜋"	1.0387	0.1874	0.1874	5.33618		1.0273	0.189	0.189	5.29101
	"y=-(2𝜋x/0.2)+(2𝜋/𝜋)SQRT((x^2)+ (2^2)) - 9𝜋"	0.8007	0.1925	0.1925	5.19481		0.7256	0.1979	0.1979	5.05306		"y=-(2𝜋x/0.2)+(2𝜋/𝜋)SQRT((x^2)+ (0.5^2)) - 9𝜋"	0.8539	0.1869	0.1869	5.35045		0.8214	0.1921	0.1921	5.20562		"y=-(2𝜋x/0.2)+(2𝜋/𝜋)SQRT((x^2)+ (0.3^2)) - 9𝜋"	0.8532	0.1868	0.1868	5.35332		0.8326	0.1904	0.1904	5.2521		"y=-(2𝜋x/0.2)+(2𝜋/𝜋)SQRT((x^2)+ (0.2^2)) - 9𝜋"	0.8516	0.1871	0.1871	5.34474		0.8377	0.1896	0.1896	5.27426
	"y=-(2𝜋x/0.2)+(2𝜋/𝜋)SQRT((x^2)+ (2^2)) - 7𝜋"	0.6075	0.1932	0.1932	5.17598		0.5265	0.1991	0.1991	5.0226		"y=-(2𝜋x/0.2)+(2𝜋/𝜋)SQRT((x^2)+ (0.5^2)) - 7𝜋"	0.6674	0.1865	0.1865	5.36193		0.6275	0.1939	0.1939	5.1573		"y=-(2𝜋x/0.2)+(2𝜋/𝜋)SQRT((x^2)+ (0.3^2)) - 7𝜋"	0.6669	0.1863	0.1863	5.36769		0.641	0.1916	0.1916	5.21921		"y=-(2𝜋x/0.2)+(2𝜋/𝜋)SQRT((x^2)+ (0.2^2)) - 7𝜋"	0.6651	0.1865	0.1865	5.36193		0.6473	0.1904	0.1904	5.2521
	"y=-(2𝜋x/0.2)+(2𝜋/𝜋)SQRT((x^2)+ (2^2)) - 5𝜋"	0.4135	0.194	0.194	5.15464		0.3261	0.2004	0.2004	4.99002		"y=-(2𝜋x/0.2)+(2𝜋/𝜋)SQRT((x^2)+ (0.5^2)) - 5𝜋"	0.4814	0.186	0.186	5.37634		0.4306	0.1969	0.1969	5.07872		"y=-(2𝜋x/0.2)+(2𝜋/𝜋)SQRT((x^2)+ (0.3^2)) - 5𝜋"	0.4816	0.1853	0.1853	5.39665		0.4469	0.1941	0.1941	5.15198		"y=-(2𝜋x/0.2)+(2𝜋/𝜋)SQRT((x^2)+ (0.2^2)) - 5𝜋"	0.4795	0.1856	0.1856	5.38793		0.4552	0.1921	0.1921	5.20562
	"y=-(2𝜋x/0.2)+(2𝜋/𝜋)SQRT((x^2)+ (2^2)) - 3𝜋"	0.2185	0.195	0.195	5.12821		0.1244	0.2017	0.2017	4.95786		"y=-(2𝜋x/0.2)+(2𝜋/𝜋)SQRT((x^2)+ (0.5^2)) - 3𝜋"	0.296	0.1854	0.1854	5.39374		0.2287	0.2019	0.2019	4.95295		"y=-(2𝜋x/0.2)+(2𝜋/𝜋)SQRT((x^2)+ (0.3^2)) - 3𝜋"	0.2982	0.1834	0.1834	5.45256		0.2472	0.1997	0.1997	5.00751		"y=-(2𝜋x/0.2)+(2𝜋/𝜋)SQRT((x^2)+ (0.2^2)) - 3𝜋"	0.2962	0.1833	0.1833	5.45554		0.2582	0.197	0.197	5.07614
	"y=-(2𝜋x/0.2)+(2𝜋/𝜋)SQRT((x^2)+ (2^2)) - 𝜋"	0.0223	0.1962	0.1962	5.09684		-0.0787	0.2031	0.2031	4.92368		"y=-(2𝜋x/0.2)+(2𝜋/𝜋)SQRT((x^2)+ (0.5^2)) - 𝜋"	0.1105	0.1855	0.1855	5.39084		0.0194	0.2093	0.2093	4.77783		"y=-(2𝜋x/0.2)+(2𝜋/𝜋)SQRT((x^2)+ (0.3^2)) - 𝜋"	0.1176	0.1806	0.1806	5.5371		0.0344	0.2128	0.2128	4.69925		"y=-(2𝜋x/0.2)+(2𝜋/𝜋)SQRT((x^2)+ (0.2^2)) - 𝜋"	0.1182	0.178	0.178	5.61798		0.0438	0.2144	0.2144	4.66418
	"y=-(2𝜋x/0.2)+(2𝜋/𝜋)SQRT((x^2)+ (2^2)) + 𝜋"	-0.175	0.1973	0.1973	5.06842		-0.2831	0.2044	0.2044	4.89237		"y=-(2𝜋x/0.2)+(2𝜋/𝜋)SQRT((x^2)+ (0.5^2)) + 𝜋"	-0.0773	0.1878	0.1878	5.32481		-0.1961	0.2155	0.2155	4.64037		"y=-(2𝜋x/0.2)+(2𝜋/𝜋)SQRT((x^2)+ (0.3^2)) + 𝜋"	-0.0629	0.1805	0.1805	5.54017		-0.1906	0.225	0.225	4.44444		"y=-(2𝜋x/0.2)+(2𝜋/𝜋)SQRT((x^2)+ (0.2^2)) + 𝜋"	-0.0547	0.1729	0.1729	5.78369		-0.192	0.2358	0.2358	4.24088
	"y=-(2𝜋x/0.2)+(2𝜋/𝜋)SQRT((x^2)+ (2^2)) + 3𝜋"	-0.3736	0.1986	0.1986	5.03525		-0.4887	0.2056	0.2056	4.86381		"y=-(2𝜋x/0.2)+(2𝜋/𝜋)SQRT((x^2)+ (0.5^2)) + 3𝜋"	-0.2704	0.1931	0.1931	5.17866		-0.4133	0.2172	0.2172	4.60405		"y=-(2𝜋x/0.2)+(2𝜋/𝜋)SQRT((x^2)+ (0.3^2)) + 3𝜋"	-0.2527	0.1898	0.1898	5.2687		-0.4125	0.2219	0.2219	4.50653		"y=-(2𝜋x/0.2)+(2𝜋/𝜋)SQRT((x^2)+ (0.2^2)) + 3𝜋"	-0.242	0.1873	0.1873	5.33903		-0.415	0.223	0.223	4.4843
	"y=-(2𝜋x/0.2)+(2𝜋/𝜋)SQRT((x^2)+ (2^2)) + 5𝜋"	-0.5736	0.2	0.2	5		-0.6955	0.2068	0.2068	4.83559		"y=-(2𝜋x/0.2)+(2𝜋/𝜋)SQRT((x^2)+ (0.5^2)) + 5𝜋"	-0.4697	0.1993	0.1993	5.01756		-0.6298	0.2165	0.2165	4.61894		"y=-(2𝜋x/0.2)+(2𝜋/𝜋)SQRT((x^2)+ (0.3^2)) + 5𝜋"	-0.4532	0.2005	0.2005	4.98753		-0.6303	0.2178	0.2178	4.59137		"y=-(2𝜋x/0.2)+(2𝜋/𝜋)SQRT((x^2)+ (0.2^2)) + 5𝜋"	-0.4445	0.2025	0.2025	4.93827		-0.6325	0.2175	0.2175	4.5977
	"y=-(2𝜋x/0.2)+(2𝜋/𝜋)SQRT((x^2)+ (2^2)) + 7𝜋"	-0.7748	0.2012	0.2012	4.97018		-0.9032	0.2077	0.2077	4.81464		"y=-(2𝜋x/0.2)+(2𝜋/𝜋)SQRT((x^2)+ (0.5^2)) + 7𝜋"	-0.6737	0.204	0.204	4.90196		-0.8455	0.2157	0.2157	4.63607		"y=-(2𝜋x/0.2)+(2𝜋/𝜋)SQRT((x^2)+ (0.3^2)) + 7𝜋"	-0.6597	0.2065	0.2065	4.84262		-0.8463	0.216	0.216	4.62963		"y=-(2𝜋x/0.2)+(2𝜋/𝜋)SQRT((x^2)+ (0.2^2)) + 7𝜋"	-0.6529	0.2084	0.2084	4.79846		-0.8481	0.2156	0.2156	4.63822
	"y=-(2𝜋x/0.2)+(2𝜋/𝜋)SQRT((x^2)+ (2^2)) + 9𝜋"	-0.9772	0.2024	0.2024	4.94071		-1.1118	0.2086	0.2086	4.79386		"y=-(2𝜋x/0.2)+(2𝜋/𝜋)SQRT((x^2)+ (0.5^2)) + 9𝜋"	-0.8809	0.2072	0.2072	4.82625		-1.0606	0.2151	0.2151	4.649		"y=-(2𝜋x/0.2)+(2𝜋/𝜋)SQRT((x^2)+ (0.3^2)) + 9𝜋"	-0.8691	0.2094	0.2094	4.77555		-1.0615	0.2152	0.2152	4.64684		"y=-(2𝜋x/0.2)+(2𝜋/𝜋)SQRT((x^2)+ (0.2^2)) + 9𝜋"	-0.8637	0.2108	0.2108	4.74383		-1.0629	0.2148	0.2148	4.65549
	"y=-(2𝜋x/0.2)+(2𝜋/𝜋)SQRT((x^2)+ (2^2)) + 11𝜋"	-1.1809	0.2037	0.2037	4.90918		-1.3212	0.2094	0.2094	4.77555		"y=-(2𝜋x/0.2)+(2𝜋/𝜋)SQRT((x^2)+ (0.5^2)) + 11𝜋"	-1.09	0.2091	0.2091	4.7824		-1.2753	0.2147	0.2147	4.65766		"y=-(2𝜋x/0.2)+(2𝜋/𝜋)SQRT((x^2)+ (0.3^2)) + 11𝜋"	-1.08	0.2109	0.2109	4.74158		-1.2761	0.2146	0.2146	4.65983		"y=-(2𝜋x/0.2)+(2𝜋/𝜋)SQRT((x^2)+ (0.2^2)) + 11𝜋"	-1.0755	0.2118	0.2118	4.72144		-1.2774	0.2145	0.2145	4.662
	"y=-(2𝜋x/0.2)+(2𝜋/𝜋)SQRT((x^2)+ (2^2)) + 13𝜋"	-1.3856	0.2047	0.2047	4.8852		-1.5312	0.21	0.21	4.7619		"y=-(2𝜋x/0.2)+(2𝜋/𝜋)SQRT((x^2)+ (0.5^2)) + 13𝜋"	-1.3004	0.2104	0.2104	4.75285		-1.4897	0.2144	0.2144	4.66418		"y=-(2𝜋x/0.2)+(2𝜋/𝜋)SQRT((x^2)+ (0.3^2)) + 13𝜋"	-1.2917	0.2117	0.2117	4.72367		-1.4905	0.2144	0.2144	4.66418		"y=-(2𝜋x/0.2)+(2𝜋/𝜋)SQRT((x^2)+ (0.2^2)) + 13𝜋"	-1.2879	0.2124	0.2124	4.7081		-1.4916	0.2142	0.2142	4.66853
	"y=-(2𝜋x/0.2)+(2𝜋/𝜋)SQRT((x^2)+ (2^2)) + 15𝜋"	-1.5913	0.2057	0.2057	4.86145		-1.7416	0.2104	0.2104	4.75285		"y=-(2𝜋x/0.2)+(2𝜋/𝜋)SQRT((x^2)+ (0.5^2)) + 15𝜋"	-1.5115	0.2111	0.2111	4.73709		-1.704	0.2143	0.2143	4.66636		"y=-(2𝜋x/0.2)+(2𝜋/𝜋)SQRT((x^2)+ (0.3^2)) + 15𝜋"	-1.5039	0.2122	0.2122	4.71254		-1.7046	0.2141	0.2141	4.67071		"y=-(2𝜋x/0.2)+(2𝜋/𝜋)SQRT((x^2)+ (0.2^2)) + 15𝜋"	-1.5006	0.2127	0.2127	4.70146		-1.7056	0.214	0.214	4.6729
	"y=-(2𝜋x/0.2)+(2𝜋/𝜋)SQRT((x^2)+ (2^2)) + 17𝜋"	-1.7979	0.2066	0.2066	4.84027		-1.9526	0.211	0.211	4.73934		"y=-(2𝜋x/0.2)+(2𝜋/𝜋)SQRT((x^2)+ (0.5^2)) + 17𝜋"	-1.7232	0.2117	0.2117	4.72367		-1.9181	0.2141	0.2141	4.67071		"y=-(2𝜋x/0.2)+(2𝜋/𝜋)SQRT((x^2)+ (0.3^2)) + 17𝜋"	-1.7164	0.2125	0.2125	4.70588		-1.9187	0.2141	0.2141	4.67071		"y=-(2𝜋x/0.2)+(2𝜋/𝜋)SQRT((x^2)+ (0.2^2)) + 17𝜋"	-1.7135	0.2129	0.2129	4.69704		-1.9196	0.214	0.214	4.6729
	"y=-(2𝜋x/0.2)+(2𝜋/𝜋)SQRT((x^2)+ (2^2)) + 19𝜋"	-2.0053	0.2074	0.2074	4.8216		-2.1638	0.2112	0.2112	4.73485		"y=-(2𝜋x/0.2)+(2𝜋/𝜋)SQRT((x^2)+ (0.5^2)) + 19𝜋"	-1.9353	0.2121	0.2121	4.71476		-2.1321	0.214	0.214	4.6729		"y=-(2𝜋x/0.2)+(2𝜋/𝜋)SQRT((x^2)+ (0.3^2)) + 19𝜋"	-1.9292	0.2128	0.2128	4.69925		-2.1327	0.214	0.214	4.6729		"y=-(2𝜋x/0.2)+(2𝜋/𝜋)SQRT((x^2)+ (0.2^2)) + 19𝜋"	-1.9266	0.2131	0.2131	4.69263		-2.1334	0.2138	0.2138	4.67727
