## Supplementary material for "Diametric Property of Rotational and Spiral Doppler Effect in Human Heart Atrial Fibrillation": Figure 9B Data

### Sheet: Sheet1
	Figure 9B	Electrode Distance from IP of moving Spherical Wave source in 2D
		Classic Doppler
					𝛌 = 𝜋 cm
					"𝑓= 5 Hz"
					Wave Prop velocity (Vwp) = 𝑓𝛌				Source velocity (Vs) =1 cm/s
					Vwp = 5𝜋 cm/s
					"𝑓new= 𝑓old(Vwp/(Vwp +Vs(x/(SQRT((x^2)+2^2)))"
								Electrode Distance to Inflection Point (IP)
				2cm			0.5cm		0.3cm			0.2cm
			Source to IP. X	f
			-10	5.33291		-10	5.3395		-10	5.33979		-10	5.33988
			-9.81249	5.33265		-9.81272	5.33948		-9.81273	5.33978		-9.81273	5.33988
			-9.62496	5.33237		-9.62543	5.33946		-9.62545	5.33978		-9.62546	5.33987
			-9.43743	5.33208		-9.43815	5.33944		-9.43818	5.33977		-9.43819	5.33987
			-9.24988	5.33176		-9.25086	5.33942		-9.25091	5.33976		-9.25092	5.33987
			-9.06233	5.33143		-9.06358	5.3394		-9.06363	5.33975		-9.06365	5.33986
			-8.87476	5.33108		-8.87629	5.33938		-8.87636	5.33974		-8.87638	5.33986
			-8.68718	5.33071		-8.689	5.33935		-8.68908	5.33974		-8.68911	5.33986
			-8.49959	5.33032		-8.50171	5.33933		-8.50181	5.33973		-8.50184	5.33985
			-8.31198	5.3299		-8.31442	5.3393		-8.31453	5.33972		-8.31456	5.33985
			-8.12436	5.32945		-8.12713	5.33927		-8.12725	5.3397		-8.12729	5.33984
			-7.93673	5.32897		-7.93984	5.33923		-7.93998	5.33969		-7.94002	5.33984
			-7.74907	5.32846		-7.75255	5.3392		-7.7527	5.33968		-7.75275	5.33983
			-7.5614	5.32791		-7.56525	5.33916		-7.56542	5.33967		-7.56548	5.33983
			-7.37371	5.32732		-7.37796	5.33912		-7.37815	5.33965		-7.37821	5.33982
			-7.186	5.32669		-7.19066	5.33908		-7.19087	5.33964		-7.19093	5.33981
			-6.99826	5.32601		-7.00336	5.33903		-7.00359	5.33962		-7.00366	5.3398
			-6.81051	5.32528		-6.81606	5.33898		-6.81631	5.3396		-6.81639	5.3398
			-6.62272	5.32449		-6.62876	5.33892		-6.62903	5.33958		-6.62912	5.33979
			-6.43491	5.32364		-6.44146	5.33886		-6.44175	5.33956		-6.44184	5.33978
			-6.24707	5.32272		-6.25415	5.3388		-6.25447	5.33953		-6.25457	5.33977
			-6.0592	5.32172		-6.06684	5.33873		-6.06719	5.33951		-6.06729	5.33975
			-5.87129	5.32063		-5.87953	5.33865		-5.8799	5.33948		-5.88002	5.33974
			-5.68334	5.31944		-5.69222	5.33856		-5.69262	5.33945		-5.69274	5.33973
			-5.49535	5.31815		-5.5049	5.33846		-5.50533	5.33941		-5.50547	5.33971
			-5.30731	5.31673		-5.31758	5.33836		-5.31805	5.33938		-5.31819	5.3397
			-5.11923	5.31518		-5.13026	5.33824		-5.13076	5.33933		-5.13092	5.33968
			-4.93109	5.31346		-4.94293	5.33811		-4.94347	5.33929		-4.94364	5.33966
			-4.74289	5.31158		-4.7556	5.33796		-4.75618	5.33923		-4.75636	5.33963
			-4.55462	5.30949		-4.56826	5.3378		-4.56889	5.33917		-4.56908	5.3396
			-4.36628	5.30717		-4.38092	5.33761		-4.38159	5.3391		-4.3818	5.33957
			-4.17785	5.3046		-4.19357	5.3374		-4.19429	5.33903		-4.19452	5.33954
			-3.98934	5.30172		-4.00621	5.33716		-4.00699	5.33894		-4.00724	5.3395
			-3.80072	5.29851		-3.81885	5.33688		-3.81969	5.33884		-3.81996	5.33946
			-3.61199	5.29489		-3.63147	5.33656		-3.63238	5.33872		-3.63267	5.3394
			-3.42313	5.29082		-3.44409	5.33619		-3.44507	5.33858		-3.44538	5.33934
			-3.23412	5.28622		-3.25669	5.33575		-3.25776	5.33842		-3.2581	5.33927
			-3.04495	5.281		-3.06927	5.33523		-3.07044	5.33823		-3.0708	5.33918
			-2.85559	5.27507		-2.88184	5.33461		-2.88311	5.338		-2.88351	5.33908
			-2.66602	5.26829		-2.69438	5.33386		-2.69577	5.33773		-2.69621	5.33896
			-2.4762	5.26053		-2.5069	5.33295		-2.50843	5.33738		-2.50891	5.3388
			-2.28611	5.25163		-2.31939	5.33181		-2.32107	5.33696		-2.3216	5.33861
			-2.09569	5.24139		-2.13183	5.33038		-2.1337	5.33642		-2.13429	5.33837
			-1.9049	5.22961		-1.94423	5.32853		-1.94631	5.33572		-1.94696	5.33805
			-1.71369	5.21606		-1.75656	5.32612		-1.75889	5.33479		-1.75963	5.33763
			-1.52197	5.20049		-1.56881	5.32286		-1.57144	5.33352		-1.57228	5.33705
			-1.32968	5.18267		-1.38094	5.31835		-1.38395	5.33172		-1.38491	5.33623
			-1.13673	5.16239		-1.19291	5.31188		-1.19639	5.32907		-1.19751	5.335
			-0.943021	5.13954		-1.00465	5.30219		-1.00874	5.32493		-1.01007	5.33305
			-0.748451	5.11411		-0.816052	5.28699		-0.820945	5.31799		-0.822561	5.32969
			-0.552913	5.08628		-0.626909	5.26189		-0.632904	5.30519		-0.634933	5.32323
			-0.356306	5.05646		-0.436863	5.21859		-0.444409	5.27852		-0.447077	5.30849
			-0.158539	5.02528		-0.24524	5.14421		-0.254962	5.215		-0.258699	5.26518
			0.0404547	4.99357		-0.050847	5.03241		-0.0632072	5.0665		-0.0687725	5.10569
			0.240712	4.96225		0.147865	4.91133		0.134168	4.87334		0.127087	4.83492
			0.442234	4.93221		0.351476	4.82341		0.339366	4.77237		0.333916	4.74107
			0.644983	4.90417		0.558798	4.77353		0.548905	4.73546		0.544839	4.71804
			0.84889	4.87865		0.768286	4.74673		0.760078	4.72047		0.756791	4.7101
			1.05387	4.85589		0.978958	4.73173		0.971921	4.71329		0.969101	4.70656
			1.2598	4.83592		1.1903	4.7228		1.18409	4.70937		1.18157	4.70469
			1.46659	4.8186		1.40204	4.71715		1.39643	4.70703		1.39412	4.70359
			1.67412	4.80371		1.61403	4.71338		1.60888	4.70551		1.60673	4.7029
			1.88229	4.79097		1.82619	4.71075		1.82139	4.70448		1.81936	4.70243
			2.09101	4.78009		2.03847	4.70886		2.03396	4.70375		2.03202	4.70209
			2.30022	4.7708		2.25084	4.70745		2.24655	4.70322		2.24469	4.70185
			2.50982	4.76287		2.46327	4.70637		2.45917	4.70281		2.45737	4.70167
			2.71978	4.75607		2.67574	4.70553		2.67181	4.7025		2.67006	4.70153
			2.93004	4.75023		2.88826	4.70487		2.88447	4.70225		2.88276	4.70142
			3.14056	4.74519		3.10081	4.70433		3.09713	4.70205		3.09546	4.70133
			3.35129	4.74083		3.31338	4.70389		3.3098	4.70189		3.30817	4.70125
			3.56223	4.73704		3.52597	4.70353		3.52248	4.70176		3.52088	4.70119
			3.77333	4.73373		3.73857	4.70323		3.73517	4.70164		3.73359	4.70114
			3.98458	4.73083		3.95119	4.70297		3.94786	4.70155		3.9463	4.7011
			4.19596	4.72828		4.16382	4.70275		4.16056	4.70147		4.15902	4.70107
			4.40745	4.72602		4.37646	4.70256		4.37326	4.7014		4.37174	4.70104
			4.61905	4.72402		4.58912	4.7024		4.58596	4.70134		4.58446	4.70101
			4.83073	4.72224		4.80177	4.70225		4.79866	4.70129		4.79718	4.70099
			5.0425	4.72065		5.01444	4.70213		5.01137	4.70124		5.0099	4.70097
			5.25433	4.71922		5.22711	4.70202		5.22408	4.7012		5.22262	4.70095
			5.46623	4.71793		5.43978	4.70192		5.43679	4.70117		5.43534	4.70093
			5.67819	4.71678		5.65246	4.70184		5.64951	4.70114		5.64807	4.70092
			5.8902	4.71573		5.86514	4.70176		5.86222	4.70111		5.86079	4.70091
			6.10225	4.71478		6.07783	4.70169		6.07494	4.70108		6.07352	4.70089
			6.31435	4.71391		6.29052	4.70163		6.28765	4.70106		6.28624	4.70088
			6.52649	4.71312		6.50321	4.70157		6.50037	4.70104		6.49897	4.70087
			6.73866	4.7124		6.71591	4.70152		6.71309	4.70102		6.71169	4.70087
			6.95087	4.71174		6.9286	4.70147		6.92581	4.70101		6.92442	4.70086
			7.16311	4.71113		7.1413	4.70143		7.13853	4.70099		7.13715	4.70085
			7.37537	4.71057		7.354	4.70139		7.35125	4.70098		7.34987	4.70085
			7.58766	4.71005		7.56671	4.70135		7.56397	4.70096		7.5626	4.70084
			7.79997	4.70957		7.77941	4.70132		7.7767	4.70095		7.77533	4.70083
			8.0123	4.70913		7.99212	4.70129		7.98942	4.70094		7.98806	4.70083
			8.22466	4.70872		8.20483	4.70126		8.20214	4.70093		8.20079	4.70083
			8.43703	4.70834		8.41753	4.70124		8.41487	4.70092		8.41352	4.70082
			8.64942	4.70799		8.63024	4.70121		8.62759	4.70091		8.62624	4.70082
			8.86182	4.70765		8.84295	4.70119		8.84031	4.7009		8.83897	4.70081
			9.07424	4.70735		9.05567	4.70117		9.05304	4.7009		9.0517	4.70081
			9.28668	4.70706		9.26838	4.70115		9.26577	4.70089		9.26443	4.70081
			9.49912	4.70679		9.48109	4.70113		9.47849	4.70088		9.47716	4.7008
			9.71158	4.70653		9.69381	4.70112		9.69122	4.70088		9.68989	4.7008
			9.92405	4.70629		9.90652	4.7011		9.90394	4.70087		9.90262	4.7008
			10.1365	4.70607		10.1192	4.70108		10.1167	4.70087		10.1154	4.7008
			10.349	4.70586		10.332	4.70107		10.3294	4.70086		10.3281	4.70079
			10.5615	4.70566		10.5447	4.70106		10.5421	4.70086		10.5408	4.70079
			10.774	4.70547		10.7574	4.70104		10.7549	4.70085		10.7535	4.70079
			10.9866	4.70529		10.9701	4.70103		10.9676	4.70085		10.9663	4.70079
			11.1991	4.70513		11.1828	4.70102		11.1803	4.70084		11.179	4.70079
			11.4116	4.70497		11.3956	4.70101		11.393	4.70084		11.3917	4.70078
